# Amphitrophic *Listeria monocytogenes* causes one-third of invasive listeriosis yet remains undetected by clonal complex-based risk classification

**DOI:** 10.64898/2026.03.28.715028

**Authors:** Javier Gamboa

## Abstract

Conventional genomic risk classification of *Listeria monocytogenes* assigns clonal complexes to hypervirulent (CC1, CC2, CC4, CC6) or hypovirulent (CC9, CC121) categories based on population-level frequency ratios, leaving all remaining diversity in an undifferentiated “intermediate” category that carries no defined risk assessment. We analysed 436 genomes from confirmed invasive listeriosis across 19 countries using multi-dimensional genomic profiling of virulence and persistence determinants and demonstrate that this approach systematically misclassifies a major fraction of clinically relevant *L. monocytogenes*. Amphitrophic lineages — carrying simultaneous genomic competence for clinical virulence (functional *inlA*, mean virulence score 52.7 +/- 6.6) and industrial persistence (SSI-1 in 94.1%, mean persistence score 66.8 +/- 11.6) — constitute 31.0% of invasive disease, within 3.6 percentage points of the established hypervirulent category (34.6%). Of these 135 amphitrophic clinical isolates, 91.1% were classified as “intermediate” under conventional taxonomy. The five principal amphitrophic CCs (CC8, CC7, CC3, CC5, CC88) appear with indistinguishable dual-fitness genotypes in both clinical and food-chain datasets, establishing that the same organisms persist in processing facilities and cause invasive human disease. Decomposition of the species-level virulence-persistence trade-off (rho = -0.523) by trophic strategy reveals it to be a Simpson’s paradox: no within-strategy correlation is significantly negative, and the only significant signal is a positive amphitrophic correlation (rho = +0.221, p = 0.010) indicating synergy rather than trade-off. Multi-dimensional profiling increases risk-stratified detection from 32.3% (conventional) to 65.6% of clinical isolates — a 103% improvement. These findings demonstrate that clonal complex identity alone leaves one-third of clinically significant *L. monocytogenes* uncharacterised, and that effective One Health genomic surveillance requires simultaneous assessment of virulence and persistence at the isolate level.
