## Supplementary material for "Amphitrophic *Listeria monocytogenes* causes one-third of invasive listeriosis yet remains undetected by clonal complex-based risk classification": GIF vs CCs Statistics

CC	n	Dominant_trophic	V_Score_mean	V_Score_SD	P_Score_mean	P_Score_SD	GIF_Clinical_mean	GIF_Industrial_mean	InlA_functional_pct	SSI1_pct	qacH_pct	bcrABC_pct	LIPI3_pct
CC1	58	Nosotroph	81.1	1.4	30.1	0.8	46.2	41.7	100	0	0	0	98
CC9	46	Saprotroph	17.7	13.7	72.3	13.0	29.3	39.6	13	100	0	17	0
CC6	38	Nosotroph	65.6	3.1	30.0	0.7	40.1	37.1	100	0	0	0	89
CC2	32	Nosotroph	69.0	2.5	31.2	6.8	41.6	38.6	100	0	0	0	0
CC8	30	Amphitroph	48.7	0.6	64.2	4.3	40.4	45.9	100	100	3	0	0
CC7	19	Amphitroph	56.6	6.8	66.5	8.4	43.7	48.9	95	100	0	5	0
CC4	13	Nosotroph	94.3	0.6	29.9	0.0	51.9	45.9	100	0	0	0	100
CC155	13	Amphitroph	45.0	11.2	72.8	15.7	40.9	48.4	92	100	0	23	0
CC37	12	Unassigned	46.7	0.0	30.9	1.9	32.7	31.8	100	0	0	0	0
CC87	12	Nosotroph	83.3	0.0	30.1	0.6	47.1	42.4	100	0	0	0	0
CC3	12	Amphitroph	68.0	0.1	75.1	18.4	49.8	55.7	100	100	0	33	100
CC5	11	Amphitroph	56.7	0.0	71.5	14.3	44.7	50.9	100	100	0	18	0
CC224	9	Amphitroph	52.6	5.7	58.6	10.0	43.8	46.7	100	89	0	0	89
CC554	8	Unassigned	56.7	0.0	30.2	0.7	39.0	36.1	100	0	0	0	100
CC415	8	Unassigned	46.7	0.0	29.9	0.0	32.4	31.3	100	0	0	0	0
CC14	7	Nosotroph	70.0	0.0	33.5	1.6	44.8	41.3	100	0	0	0	0
CC101	7	Unassigned	46.7	0.0	31.7	2.2	36.0	34.2	100	0	0	0	0
CC11	6	Unassigned	56.7	0.0	39.5	20.5	40.6	39.7	100	0	0	17	0
CC59	6	Unassigned	46.7	0.0	29.9	0.0	35.8	33.6	100	0	0	0	0
CC19	5	Unassigned	46.7	0.0	29.9	0.0	32.2	31.2	100	0	0	0	0
CC121	5	Saprotroph	14.7	17.9	52.9	10.9	24.8	31.3	20	0	80	0	0
CC217	4	Unassigned	53.4	3.9	29.9	0.0	35.0	33.2	100	0	0	0	100
CC663	4	Amphitroph	46.7	0.0	61.9	0.0	40.6	45.4	100	100	0	0	0
CC29	4	Unassigned	46.7	0.0	29.9	0.0	32.6	31.4	100	0	0	0	0
CC88	4	Amphitroph	46.7	0.0	71.4	19.1	42.1	48.9	100	100	0	25	0
CC489	4	Amphitroph	54.2	5.0	62.4	1.1	44.5	48.3	100	100	0	0	75
CC220	3	Unassigned	46.7	0.0	29.9	0.0	34.7	32.8	100	0	0	0	0
CC54	3	Unassigned	54.5	3.9	29.9	0.0	38.1	35.4	100	0	0	0	100
CC392	3	Unassigned	44.5	3.9	32.0	2.1	34.2	33.0	100	0	0	0	0
CC18	3	Amphitroph	46.7	0.0	61.9	0.0	38.8	44.1	100	100	0	0	0
CC204	3	Amphitroph	46.7	0.0	77.4	19.6	42.1	50.5	100	100	0	33	0
CC183	2	Unassigned	56.7	0.0	29.9	0.0	36.1	34.1	100	0	0	0	100
CC388	2	Unassigned	46.7	0.0	29.9	0.0	34.5	32.7	100	0	0	0	0
CC475	2	Unassigned	46.7	0.0	34.1	0.0	35.7	34.6	100	0	0	0	0
CC26	2	Amphitroph	46.7	0.0	63.0	1.5	39.1	44.6	100	100	0	0	0
CC288	2	Unassigned	48.4	11.8	30.9	1.5	33.3	32.3	100	0	0	0	50
CC77	2	Amphitroph	56.7	0.0	61.9	0.0	46.0	49.2	100	100	0	0	100
CC426	2	Unassigned	46.7	0.0	39.5	13.6	36.8	36.8	100	0	50	0	0
CC379	2	Amphitroph	51.7	7.1	61.9	0.0	43.0	47.0	100	100	0	0	50
